# The marine worm *Capitella teleta* is sensitive to neurochemical manipulation, as revealed via a novel high-throughput behavioural tool

**DOI:** 10.1101/2024.12.02.626409

**Authors:** Maxwell Hendershot, William Andrew Thompson, Andrea Murillo Ramos, Olivia Bradshaw, Joanna Y. Wilson

**Affiliations:** Department of Biology, McMaster University, 1280 Main St. West, Hamilton, ON L8S 4K1, Canada

**Keywords:** Pharmaceuticals and personal care products, thigmotaxis, invertebrate, locomotion, antidepressant

## Abstract

Anthropogenic impacts have led to increases in contaminants in marine habitats. The presence of compounds such as pharmaceuticals, personal care products, and pesticides is a concern, as these compounds have been shown to act as neurochemicals in aquatic organisms. However, screens of the multitude of chemicals found environmentally have yet to be carried out. *Capitella teleta* are marine annelid polychaete worms that live in the sediment of estuarian environments, acting as ecosystem engineers for marine habitats. This study aimed to develop a behaviour tool to identify neurochemical pathways involved in controlling locomotion that could be applied to screen the impacts of toxicants in the environment using this key invertebrate species at multiple life stages. Adult and juvenile life stages (2 weeks post-emergence) of *Capitella teleta* were observed in Petri dishes (adults only) or 6-well plates (adults and juveniles), and conserved behavioural responses were isolated, such as their velocity, distance travelled, the time to reach the edge of the arena, and time spent at the periphery. We exposed juvenile and adult worms to nicotine (acetylcholine agonist) as a proof of concept. We noted similar disruptions to locomotion at both life stages, with low doses of nicotine stimulating movement and higher doses reducing locomotion. From here, we exposed juvenile worms to fluoxetine (serotonin reuptake inhibitor), phenobarbital (GABA agonist), and apomorphine (dopamine agonist). The behaviour of juvenile worms can be altered by exposure to fluoxetine, phenobarbital, and apomorphine. Fluoxetine and phenobarbital exposure reduces movement at high doses, but fluoxetine influences the amount of time at the periphery of the arena. Apomorphine produced modest changes in locomotion compared to other chemicals tested. Genome searching, as well as transcriptomics, were used to confirm the presence of neurochemical pathways in *Capitella teleta*. Our results demonstrate that *Capitella teleta* is a viable model for behavioural work, that several neurochemical pathways contribute to locomotory behaviour, and that this assay may be useful as a screen for contaminants found in marine habitats.
