## Supplementary material for "The marine worm *Capitella teleta* is sensitive to neurochemical manipulation, as revealed via a novel high-throughput behavioural tool": Raw data for Hendershot et al 2024

### Sheet: Adult Nicotine Petri (60 x15 mm
			Distance moved	Velocity 2	Time to first move	Time to the edge
			Center-point	Center-point
			Total	Maximum
			cm	cm/s	s	s
0.2uM Nico	Trial 44	Arena 2	33.6917	1.95059	14	33
0.2uM Nico	Trial 47	Arena 2	30.2777	1.22268	73	117
0.2uM Nico	Trial 50	Arena 2	25.8755	0.37235	24	600
0.2uM Nico	Trial 51	Arena 2	53.3975	2.91299	13	59
0.2uM Nico	Trial 53	Arena 2	24.351	0.743279	29	147
0.2uM Nico	Trial 57	Arena 2	21.513	0.541988	34	75
0.2uM Nico	Trial 60	Arena 2	18.4582	0.210383	22	48
0.2uM Nico	Trial 63	Arena 2	19.4326	0.281158	138	205
0.2uM Nico	Trial 66	Arena 2	18.8185	0.216632	45	141
0.2uM Nico	Trial 67	Arena 2	27.9882	0.531982	12	92
0.2uM Nico	Trial 71	Arena 2	10.8041	0.189499	41	48
0.2uM Nico	Trial 74	Arena 2	10.6834	0.310652	164	221
0.2uM Nico	Trial 77	Arena 2	23.0753	3.23141	37	53
0.2uM Nico	Trial 80	Arena 2	21.6755	0.255532	34	78
2uM Nico	Trial 45	Arena 1	25.4424	2.0184	62	75
2uM Nico	Trial 48	Arena 1	20.4279	0.599051	19	600
2uM Nico	Trial 51	Arena 1	36.8793	1.21656	32	119
2uM Nico	Trial 54	Arena 1	37.4604	2.30064	123	600
2uM Nico	Trial 54	Arena 2	38.3474	1.28256	65	600
2uM Nico	Trial 58	Arena 1	21.5489	0.420575	18	27
2uM Nico	Trial 61	Arena 1	61.3379	4.32554	39	46
2uM Nico	Trial 64	Arena 1	31.3466	1.9458	19	37
2uM Nico	Trial 67	Arena 1	53.5482	2.01601	27	49
2uM Nico	Trial 68	Arena 1	26.6524	0.545532	77	157
2uM Nico	Trial 71	Arena 1	56.282	3.18991	15	352
2uM Nico	Trial 81	Arena 1	39.229	0.888481	7	28
20uM Nico	Trial 72	Arena 2	11.4629	0.146338	120	600
20uM Nico	Trial 73	Arena 1	16.0428	0.608092	183	529
20uM Nico	Trial 73	Arena 2	1.27779	0.608366	600	600
20uM Nico	Trial 75	Arena 2	13.5432	0.405459	170	600
20uM Nico	Trial 76	Arena 1	16.6161	1.29063	46	168
20uM Nico	Trial 76	Arena 2	1.79274	0.152312	537	600
20uM Nico	Trial 78	Arena 2	16.6575	0.340407	156	600
20uM Nico	Trial 79	Arena 1	2.03403	0.400405	600	600
20uM Nico	Trial 79	Arena 2	14.6016	0.398599	79	600
20uM Nico	Trial 81	Arena 2	10.3917	0.164524	600	600
20uM Nico	Trial 82	Arena 1	46.9674	1.00119	13	112
SW	Trial 43	Arena 1	25.2279	0.814409	61	66
SW	Trial 46	Arena 1	37.7645	1.19431	21	52
SW	Trial 49	Arena 1	20.1042	1.15472	37	495
SW	Trial 52	Arena 1	26.9781	0.977024	20	600
SW	Trial 55	Arena 1	24.296	0.532245	68	495
SW	Trial 56	Arena 1	14.5774	0.2184	24	47
SW	Trial 59	Arena 1	11.9119	0.29807	61	600
SW	Trial 61	Arena 2	25.332	1.36465	29	59
SW	Trial 62	Arena 1	13.3957	0.144478	62	491
SW	Trial 65	Arena 1	30.0944	0.864546	2	5
SW	Trial 72	Arena 1	17.6554	0.197887	31	48
SW	Trial 74	Arena 1	28.2848	0.513517	18	53
SW	Trial 77	Arena 1	25.2732	1.46823	37	109
SW	Trial 80	Arena 1	30.6293	1.96397	14	131

### Sheet: Adult Nicotine 6_Well Plate
			Distance moved	In zone	Velocity 2
			Center-point	B / Center-point	Center-point
			Total	Cumulative Duration	Maximum
			mm	s	mm/s
0	Trial 1	A1	140.406	233.075	1.4996
0	Trial 1	B1	240.711	124.04	1.00331
0	Trial 2	A3	189.944	0	0.804079
0	Trial 2	B3	51.3814	543.975	0.264395
0	Trial 3	A2	103.888	0	0.920078
0	Trial 3	B2	74.9573	0	0.628826
0	Trial 4	A1	132.509	21.0068	3.36674
0	Trial 4	A2	235.712	273.688	1.35329
0	Trial 5	A3	139.471	68.4222	0.938976
0	Trial 5	B3	217.787	349.914	1.54183
0	Trial 6	A3	61.2461	359.316	2.95993
0	Trial 6	B1	153.273	132.043	1.5418
20	Trial 1	A2	23.5212	0	0.483712
20	Trial 1	B2	63.3658	0	1.25765
20	Trial 2	A1	101.998	0	1.72343
20	Trial 2	B1	237.269	0	8.03355
20	Trial 3	A3	47.2449	0	0.374942
20	Trial 3	B3	40.5108	0	0.281453
20	Trial 4	B2	101.09	145.447	0.598109
20	Trial 4	B3	31.1854	577.986	0.428304
20	Trial 5	B1	45.2025	13.4044	0.704703
20	Trial 5	B2	54.7525	0	0.765424
20	Trial 6	A2	22.6944	48.2155	0.162128
20	Trial 6	B3	55.9596	0	0.334812
2	Trial 1	A3	134.731	5.00161	1.91126
2	Trial 1	B3	112.437	0	3.89981
2	Trial 2	A2	152.624	0	3.26083
2	Trial 2	B2	214.558	0	0.733488
2	Trial 3	A1	53.2074	11.6037	0.459909
2	Trial 3	B1	105.553	0	2.10228
2	Trial 4	A3	205.324	244.879	4.30613
2	Trial 4	B1	190.194	512.565	0.800434
2	Trial 6	A1	81.0676	416.534	0.979431
2	Trial 7	A1	89.5217	0	0.793347
2	Trial 7	A2	129.83	17.0055	1.86062
2	Trial 7	B1	126.2	0	0.968917
2	Trial 7	B2	172.704	69.8225	1.31584
2	Trial 7	B3	92.3788	263.885	0.490566

### Sheet: Juvenile Nicotine
			Distance moved	Velocity	In zone
			Center-point	Center-point	B / Center-point
			Total	Mean	Cumulative Duration
			mm	mm/s	s
0	Trial 4	A1	51.426	0.0857168	164.042
0	Trial 4	B1	8.15797	0.0135977	0
0	Trial 5	A3	74.384	0.123975	2.24057
0	Trial 5	B1	90.2658	0.150455	105.587
0	Trial 6	A1	137.409	0.229016	599.999
0	Trial 6	A2	91.497	0.152505	127.354
0	Trial 7	A3	59.7261	0.0995514	0
0	Trial 7	B3	84.1142	0.140192	0
0	Trial 8	A2	29.7659	0.0496138	0
0	Trial 9	A1	74.0786	0.123468	312.796
0	Trial 9	B2	93.4091	0.155687	0
0	Trial 10	A1	285.198	0.475368	154.439
0	Trial 10	B3	88.6062	0.147689	0
20	Trial 4	A3	13.3075	0.022181	0
20	Trial 4	B3	61.6599	0.102775	0
20	Trial 5	B2	29.2649	0.0487819	578.347
20	Trial 5	B3	64.1263	0.106885	0
20	Trial 6	B1	18.8146	0.0313578	0
20	Trial 7	A2	65.5194	0.109208	0
20	Trial 8	B1	19.9563	0.033263	0
20	Trial 9	B1	143.938	0.239905	0
20	Trial 10	A3	12.5551	0.0209268	599.953
20	Trial 11	B1	11.6682	0.019455	0
20	Trial 11	B2	21.1832	0.0353198	0
20	Trial 11	B3	11.4143	0.0190252	0
2	Trial 4	A2	547.75	0.912988	0
2	Trial 4	B2	545.378	0.909035	67.8173
2	Trial 5	A1	318.788	0.531355	357.171
2	Trial 5	A2	612.827	1.02139	147.638
2	Trial 6	B2	421.128	0.701881	161.203
2	Trial 6	B3	66.093	0.110163	0
2	Trial 7	A1	204.448	0.340751	61.7757
2	Trial 7	B1	698.798	1.55332	0
2	Trial 8	A3	121.618	0.202712	348.809
2	Trial 8	B3	54.7523	0.0912549	599.953
2	Trial 9	A2	131.789	0.219656	0
2	Trial 10	B2	59.3881	0.0989879	0

### Sheet: Juvenile Apomorphine
			Distance moved	In zone	Velocity 2
			Center-point	B / Center-point	Center-point
			Total	Cumulative Duration	Maximum
			mm	s	mm/s
0	Trial 2	B1	30.3394	0	0.168143
0	Trial 3	A2	82.6499	2.60074	0.522384
0	Trial 5	A1	45.815	0	0.359316
0	Trial 5	B2	43.3077	0	0.471748
0	Trial 6	B1	58.5731	0	0.407929
0	Trial 7	A1	21.0518	599.953	0.314063
0	Trial 7	B3	33.5164	0	0.255271
0	Trial 8	B1	20.2103	365.494	0.100996
0	Trial 9	A2	100.544	527.334	0.736643
0	Trial 9	B1	62.8923	0	0.427377
0	Trial 9	B2	93.1457	495.126	0.477016
1	Trial 1	A3	48.3382	0	0.275541
1	Trial 2	A2	47.9146	0	0.419796
1	Trial 2	B3	227.196	266.868	1.17646
1	Trial 3	A1	149.667	65.8188	5.54688
1	Trial 4	B1	240.17	552.419	1.29841
1	Trial 4	B3	55.329	0	0.901439
1	Trial 5	A3	21.4712	0	0.128987
1	Trial 6	A3	27.7762	596.152	0.195981
1	Trial 6	B2	37.5216	0	0.34649
1	Trial 8	A2	97.3952	521.734	0.900049
1	Trial 8	B2	102.271	405.104	0.379955
10	Trial 2	A1	50.5556	599.353	0.547845
10	Trial 3	A3	30.2989	0	0.297761
10	Trial 4	A2	73.579	0	0.674932
10	Trial 5	A2	47.2741	499.327	0.305106
10	Trial 5	B3	32.4292	0	0.553383
10	Trial 6	A1	39.0281	444.513	0.177521
10	Trial 7	B1	58.5696	0	0.73107
10	Trial 8	A1	19.3883	0	0.166211
10	Trial 8	B3	62.4911	0	0.684117
10	Trial 9	A3	21.8201	521.933	0.167353
10	Trial 9	B3	7.53635	0	0.0855493
DMSO	Trial 1	A2	99.4082	599.753	0.726002
DMSO	Trial 1	B3	68.855	171.244	0.446154
DMSO	Trial 2	A3	66.6489	0	0.509911
DMSO	Trial 3	B1	79.5296	78.4223	0.378893
DMSO	Trial 3	B2	44.0049	498.542	0.412998
DMSO	Trial 4	A1	13.3549	0	0.0660936
DMSO	Trial 5	B1	47.5869	599.953	0.377925
DMSO	Trial 6	A2	78.2552	564.944	0.324696
DMSO	Trial 6	B3	66.3781	455.916	0.268802
DMSO	Trial 7	A2	43.5485	0	0.259356
DMSO	Trial 7	B2	18.8586	0	0.12274
DMSO	Trial 8	A3	112.036	389.3	0.53647

### Sheet: Juvenile Phenobarbital
			Distance moved	In zone	Velocity 2
			Center-point	B / Center-point	Center-point
			Total	Cumulative Duration	Maximum
			mm	s	mm/s
0	Trial 1	A1	57.8813	0	0.997244
0	Trial 1	A2	90.3807	543.151	0.721108
0	Trial 2	B2	25.186	600.005	0.290799
0	Trial 2	B3	33.3702	29.0099	0.210104
0	Trial 3	A1	32.9179	0	0.151494
0	Trial 5	A2	24.9284	92.4236	0.113058
0	Trial 6	B2	137.586	272.669	2.0427
0	Trial 9	A1	40.747	599.953	0.446849
0	Trial 9	B1	9.09681	0	0.353002
0	Trial 9	B2	53.5751	66.4169	0.531475
1	Trial 1	A3	23.5819	0	0.186052
1	Trial 2	A3	59.7562	142.849	0.276618
1	Trial 2	B1	29.9189	0	0.558176
1	Trial 3	A2	59.8268	61.6157	0.840048
1	Trial 3	B2	92.5356	114.029	0.311458
1	Trial 4	A1	44.0368	146.644	0.38698
1	Trial 4	A2	5.89243	0	0.0223602
1	Trial 5	A3	40.2078	401.102	0.21044
1	Trial 6	A3	27.2812	0	0.459559
1	Trial 6	B1	117.839	177.845	0.704752
1	Trial 7	B2	39.4193	532.136	0.458176
1	Trial 8	A3	28.7835	236.06	1.34615
10	Trial 1	B2	15.6216	0	1.29037
10	Trial 2	A2	25.9158	600.005	0.195729
10	Trial 3	A3	9.73199	544.139	0.101483
10	Trial 3	B3	0.755573	0	0.00125981
10	Trial 4	A3	3.93242	599.978	0.0949171
10	Trial 4	B1	3.26168	599.978	0.0290235
10	Trial 5	A1	44.469	0	0.232247
10	Trial 5	B1	42.9829	14.2036	0.475461
10	Trial 6	A1	16.6306	599.951	0.141481
10	Trial 6	A2	37.3398	386.298	0.377345
10	Trial 7	A3	61.8895	492.926	0.566866
10	Trial 7	B1	14.9392	0	0.150371
10	Trial 8	A1	27.5142	0	0.390033
10	Trial 8	B3	5.0435	0	0.0570843

### Sheet: Juvenile Fluoxetine
			Distance moved	In zone	Velocity 2
			Center-point	B / Center-point	Center-point
			Total	Cumulative Duration	Maximum
			mm	s	mm/s
0	Trial 8	B3	284.788	0	5.62753
0	Trial 9	A1	43.7951	41.2105	0.257862
0	Trial 9	A3	380.635	0	7.47001
0	Trial 9	B1	473.305	0	8.62972
0	Trial 11	A1	16.5734	0	0.111508
0	Trial 11	B1	17.6118	599.951	0.166
0	Trial 12	A1	17.3886	0	0.102035
0	Trial 13	A3	32.7773	0	0.254102
0	Trial 13	B3	24.6001	0	0.115647
0	Trial 14	B2	41.8336	46.2117	0.443526
0	Trial 15	B2	71.8723	240.861	0.577171
0	Trial 17	B1	151.356	430.31	0.812676
1	Trial 7	A3	28.9576	597.884	0.149352
1	Trial 7	B1	117.193	290.538	1.13136
1	Trial 8	A3	67.5742	539.534	0.585107
1	Trial 8	B2	91.3006	161.24	1.05487
1	Trial 11	A2	33.55	93.8237	0.18301
1	Trial 12	B1	28.1326	55.8141	0.136845
1	Trial 13	A2	26.3226	0	0.132948
1	Trial 14	A1	78.0725	599.951	0.441681
1	Trial 14	A2	239.712	383.097	0.901096
1	Trial 15	B3	85.8922	599.951	0.575257
1	Trial 17	B2	54.7982	599.953	0.447121
1	Trial 17	B3	97.3034	588.55	0.459749
10	Trial 7	A1	31.3476	0	1.41408
10	Trial 7	B2	31.1894	63.0299	0.274723
10	Trial 8	A2	41.9143	231.657	0.221275
10	Trial 11	A3	10.797	580.346	0.135933
10	Trial 11	B3	8.90512	0	0.0287446
10	Trial 12	B2	27.6637	0	0.131204
10	Trial 12	B3	42.0223	0	0.22137
10	Trial 13	A1	17.3656	388.098	0.0702718
10	Trial 14	A3	61.9013	530.934	0.360563
10	Trial 15	A1	47.6491	599.951	0.411259
10	Trial 15	B1	31.0301	34.0086	0.179514
10	Trial 17	A1	35.8905	579.148	0.263711
